# Differential modulation of crassulacean acid metabolism according to macronutrient deficiencies in C_4_ *Portulaca oleracea*

**DOI:** 10.64898/2026.07.24.740630

**Authors:** Renata Callegari Ferrari

## Abstract

- C_4_ photosynthesis and the crassulacean acid metabolism (CAM) rarely co-evolved in a single lineage, but *Portulaca* can switch from C_4_ to CAM under drought stress. Little is known about CAM responses to nutrient availability, hence the goal of this work was to assess the influence of macronutrients over C_4_-CAM.
- *P. oleracea* was grown hydroponically and subjected to treatments (+/− PEG) for: nitrate deficiency (−NO_3_^−^), ammonium (NH_4_^+^), NO_3_^−^ + NH_4_^+^, magnesium (−Mg), phosphorus (−P), calcium (−Ca), potassium (−K), and sulphur (−S) deficiencies, and salt stress. Samples were monitored for diurnal titratable acidity (ΔH^+^), osmotic potential, and gene relative expression for core C_4_/CAM and signaling genes.
- -NO_3_^−^ induced CAM even without PEG, a process probably without the mediation of abscisic acid (ABA). Notably, −P showed a trend to induce CAM without PEG and −Ca prevented CAM induction even with PEG. Salt stress induced CAM, and NH_4_^+^ was not toxic for *P. oleracea*. Other treatments showed less conspicuous responses.
- This work brings an unprecedented overview of the nutrition of C_4_ and CAM, suggesting perspectives for deepening the study of C_4_-CAM. Understanding the molecular mechanisms and environmental signaling of C_4_-CAM is essential for realizing the evolution of two CCMs in a single plant.
