## Supplementary Tables for "Differential modulation of crassulacean acid metabolism according to macronutrient deficiencies in C_4_ *Portulaca oleracea*"

### Sheet: Sheet1
Title: Differential modulation of crassulacean acid metabolism according to macronutrient deficiencies in C4 Portulaca oleracea
Author: Renata Callegari Ferrari
Supplementary tables
S1	Nutrient solutions modified from the original Hoagland's solution.
S2	Primers used for relative gene expression analysis via qPCR of P. oleracea samples under different nutritional treatments with and without PEG
S3	Osmotic potential (Ψs) measurements for P. oleracea samples under different nutritional treatments with and without PEG
S4	Titratable acidity differences between morning (7:00) and afternoon (17:00) (ΔH+) for P. oleracea samples under different nutritional treatments with and without PEG
S5	Relative expression calculated using qPCR data for key genes involved in the core reactions and regulation of C4-CAM in P. oleracea samples under different nutritional treatments with and without PEG

### Sheet: Table S1
Table S1. Nutrient solutions modified from the original Hoagland's solution*
Treatment	Chemical	Concentration (M)
Control (Hoagland's solution)	KH2PO4	0.001
Control (Hoagland's solution)	KNO3	0.005
Control (Hoagland's solution)	Ca(NO3)2.4H2O	0.005
Control (Hoagland's solution)	MgSO4.7H2O	0.002
Control (Hoagland's solution)	FeEDTA	0.0002
NO3-deficient	K2SO4	0.005
NO3-deficient	MgSO4.7H2O	0.002
NO3-deficient	Ca(H2PO4)2	0.01
NO3-deficient	CaSO4	0.1
NO3-deficient	FeEDTA	0.0002
with NH4+	KH2PO4	0.001
with NH4+	(NHA4)2HPO4	0.005
with NH4+	Ca(NO3)2.4H2O	0.005
with NH4+	MgSO4.7H2O	0.002
with NH4+	FeEDTA	0.0002
half NO3- and half NH4+	KH2PO4	0.001
half NO3- and half NH4+	KNO3	0.0025
half NO3- and half NH4+	Ca(NO3)2.4H2O	0.005
half NO3- and half NH4+	MgSO4.7H2O	0.002
half NO3- and half NH4+	FeEDTA	0.0002
half NO3- and half NH4+	(NHA4)2HPO4	0.0025
K deficient	Ca(NO3)2.4H2O	0.005
K deficient	MgSO4.7H2O	0.002
K deficient	Ca(H2PO4)2	0.01
K deficient	FeEDTA	0.0002
P deficient	Ca(NO3)2.4H2O	0.004
P deficient	KNO3	0.006
P deficient	MgSO4.7H2O	0.002
P deficient	FeEDTA	0.0002
Ca deficient	KNO3	0.005
Ca deficient	MgSO4.7H2O	0.002
Ca deficient	KH2PO4	0.001
Ca deficient	FeEDTA	0.0002
Mg deficient	Ca(NO3)2.4H2O	0.004
Mg deficient	KNO3	0.006
Mg deficient	KH2PO4	0.001
Mg deficient	K2SO4	0.003
Mg deficient	FeEDTA	0.0002
S deficient	Ca(NO3)2.4H2O	0.004
S deficient	KNO3	0.006
S deficient	KH2PO4	0.001
S deficient	Mg(NO3)2	0.002
S deficient	FeEDTA	0.0002
* Plants were grown for 2 weeks with half strength Hoaglnad's solution, followed by two weeks with full strength Hoagland's solution, and finally one week under nutritional deficiency treatment with the modified solutions.

### Sheet: Table S2
Table S2. Primers used for relative gene expression analysis via qPCR of P. oleracea samples under different nutritional treatments with and without PEG*
Function	Gene	Sequence
Reference gene	CLAT	F: 5'-GTAGTTCTGGGTCTGGTG-3' R: 5'-CGGCTTCTTCAATTAGGG-3'
Reference gene	CYP	F: 5'-ATGGGTGGCGAGTCAATC-3' R: 5'-CTTCCCTCTGCCTCAATCT-3'
C4-CAM	βCA-2E3	F: 5’ - GAATTGGACACTCTCGCTG - 3’ / R: 5’ - GGAAATCTAGGATGTGAGAGG - 3’
Signaling	ABF2	F: 5’ - AGAAGACTGTGGATGAAGTTTG - 3’ R: 5’ - TGAACAGCGGCAGAATTAG - 3’
C4-CAM	ALAAT-1E1	F: 5’ - ACTGGCTTGGTTGTTCATG - 3’ / R: 5’ - AATCGGCTGCTGGTTCAA - 3’
C4-CAM	ALMT-12E.1	F: 5’ - GAAGAACTGGGTGAACTCG - 3’ / R: 5’ - GCTACAGTCACTTACAGTACTC - 3’
C4-CAM	ALMT-12E.2	F: 5’ - GTTCGTCGCCAACAAATCTA - 3’ / R: 5’ - GACACGGTTATCAGGTTGA - 3’
C4-CAM	ASPAT-1E1	F: 5’ - TGTTCTCGATTGTGTGCG - 3’ / R: 5’ - TCCAGTACCAGAGAGAGC - 3’
Signaling	HB7	F: 5’ - CGCATGTTGTCCATCTGTAT - 3’ R: 5’ - CGGACTCTCCCAAATTCAAA - 3’
C4-CAM	NADMDH-3C1a	F: 5’ - GCATTGCGTATTGATTTTCATG - 3’ / R: 5’ - ACAAACAGGAGGACTATGAAG - 3’
C4-CAM	NADME-2E.1	F: 5’ - AGAGGTATTGAGGGCGATG - 3’ / R: 5’ - AGCTCCCAAACCAATCCC - 3’
Signaling	NCED3	F: 5’ - GCTGAAGTCCACCATGATT - 3’ R: 5’ - CCGCATTGAACCAGAAGTA - 3’
Signaling	NFYC4	F: 5’ - CTACATACACACCATAACCTAGC - 3’ R: 5’ - TGCTGTTGATTGCCTTCC - 3’
Signaling	NFYA7	F: 5’ - TCCCACTGCCTCTTGATAA - 3’ R: 5’ - AGATATGGCTTCCTGGATTTG - 3’
C4-CAM	PPC-1E1a'	F: 5’ - GTTCGTCGGTCTTTGCTTCAG - 3’ R: 5’ - TCATCCTGTGGAGTTGGCTG - 3’
C4-CAM	PPC-1E1c	F: 5’ - CTCAGTGTCTTCTCCTAGAGG - 3’ R: 5’ - GCGTCCTGCTTGTTGAATGC - 3’
C4-CAM	PPCK-1E	F: 5’ - CCACTGCCACCGCCACTTC - 3’ / R: 5’ - CGTTCCGACGATTCCAGTCA - 3’
C4-CAM	PPDK-1C1b.1	F: 5’ - CAGAAGATGTTGGAGGAATG - 3’ / R: 5’ - TCCACTCGCCTTCCTTTATC - 3’
Signaling	TT8	F: 5’ - AGCTACAGTGTCCCTACAA - 3’ R: 5’ - TCAACTATACTTGCCTTCTTCC - 3’
*genes were selected based on Ferrari et al. (2020) and (2022), which can be found, respectively, at https://doi.org/10.1071/FP20202 and https://doi.org/10.1093/jxb/erac163

### Sheet: Table S3
Table S3. Osmotic potential (Ψs) measurements for P. oleracea samples under different nutritional treatments with and without PEG
Treatment	PEG	Time	Biological replicate	Ψs (MPa)	Average	Standard error
Control (Hoagland's solution)	no	Morning	a	-0.398875	-0.366866	0.0241663
Control (Hoagland's solution)	no	Morning	b	-0.295463
Control (Hoagland's solution)	no	Morning	c	-0.393951
Control (Hoagland's solution)	no	Morning	d	-0.379177
PEG (Hoagland's solution)	yes	Morning	a	-0.802674	-0.736195	0.0280373
PEG (Hoagland's solution)	yes	Morning	b	-0.709111
PEG (Hoagland's solution)	yes	Morning	c	-0.67464
PEG (Hoagland's solution)	yes	Morning	d	-0.758355
NO3-deficient	no	Morning	a	-0.398875	-0.393951	0.00531894
NO3-deficient	no	Morning	b	-0.379177
NO3-deficient	no	Morning	c	-0.403799
NO3-deficient	no	Morning	d	-0.393951
NO3-deficient	yes	Morning	a	-0.526909	-0.518291	0.0150945
NO3-deficient	yes	Morning	b	-0.487514
NO3-deficient	yes	Morning	c	-0.502287
NO3-deficient	yes	Morning	d	-0.556455
with NH4+	no	Morning	a	-0.320085	-0.318854	0.00581793
with NH4+	no	Morning	b	-0.310236
with NH4+	no	Morning	c	-0.310236
with NH4+	no	Morning	d	-0.334858
with NH4+	yes	Morning	a	-0.684489	-0.715267	0.0468194
with NH4+	yes	Morning	b	-0.827296
with NH4+	yes	Morning	c	-0.743582
with NH4+	yes	Morning	d	-0.605699
half NO3- and half NH4+	no	Morning	a	-0.35948	-0.362763	0.0143099
half NO3- and half NH4+	no	Morning	b	-0.389026
half NO3- and half NH4+	no	Morning	c	-0.339782
half NO3- and half NH4+	no	Morning	d
half NO3- and half NH4+	yes	Morning	a	-0.723884	-0.801443	0.0279561
half NO3- and half NH4+	yes	Morning	b	-0.79775
half NO3- and half NH4+	yes	Morning	c	-0.846994
half NO3- and half NH4+	yes	Morning	d	-0.837145
Mg deficient	no	Morning	a	-0.379177	-0.380409	0.00309819
Mg deficient	no	Morning	b	-0.374253
Mg deficient	no	Morning	c	-0.379177
Mg deficient	no	Morning	d	-0.389026
Mg deficient	yes	Morning	a	-0.566304	-0.597081	0.0105185
Mg deficient	yes	Morning	b	-0.600775
Mg deficient	yes	Morning	c	-0.610623
Mg deficient	yes	Morning	d	-0.610623
P deficient	no	Morning	a	-0.428421	-0.377946	0.0201414
P deficient	no	Morning	b	-0.389026
P deficient	no	Morning	c	-0.334858
P deficient	no	Morning	d	-0.35948
P deficient	yes	Morning	a	-0.605699	-0.562611	0.0275923
P deficient	yes	Morning	b	-0.482589
P deficient	yes	Morning	c	-0.571228
P deficient	yes	Morning	d	-0.590926
Ca deficient	no	Morning	a	-0.433346	-0.407493	0.0112608
Ca deficient	no	Morning	b	-0.403799
Ca deficient	no	Morning	c	-0.379177
Ca deficient	no	Morning	d	-0.413648
Ca deficient	yes	Morning	a		-0.782977	0.0593655
Ca deficient	yes	Morning	b	-0.733733
Ca deficient	yes	Morning	c	-0.901162
Ca deficient	yes	Morning	d	-0.714035
K deficient	no	Morning	a	-0.339782	-0.32624	0.00615548
K deficient	no	Morning	b	-0.325009
K deficient	no	Morning	c	-0.329934
K deficient	no	Morning	d	-0.310236
K deficient	yes	Morning	a	-0.75343	-0.711573	0.0198508
K deficient	yes	Morning	b	-0.733733
K deficient	yes	Morning	c	-0.664792
K deficient	yes	Morning	d	-0.694338
S deficient	no	Morning	a	-0.472741	-0.440732	0.0157657
S deficient	no	Morning	b	-0.413648
S deficient	no	Morning	c	-0.462892
S deficient	no	Morning	d	-0.413648
S deficient	yes	Morning	a	-0.773128	-0.757124	0.0150945
S deficient	yes	Morning	b	-0.787901
S deficient	yes	Morning	c	-0.71896
S deficient	yes	Morning	d	-0.748506
Salt stress	no	Morning	a	-0.689414	-0.6968	0.0134108
Salt stress	no	Morning	b	-0.694338
Salt stress	no	Morning	c	-0.669716
Salt stress	no	Morning	d	-0.733733
Salt stress	yes	Morning	a	-0.832221	-0.919628	0.0384804
Salt stress	yes	Morning	b	-0.906086
Salt stress	yes	Morning	c	-0.920859
Salt stress	yes	Morning	d	-1.01935

### Sheet: Table S4
Table S4. Titratable acidity differences between morning (7:00) and afternoon (17:00) (ΔH+) for P. oleracea samples under different nutritional treatments with and without PEG																		Table S3. Osmotic potential (Ψs) measurements for P. oleracea samples under different nutritional treatments with and without PEG
Treatment	PEG	ΔH+ (µmol H+ g-1 FW )	Average	Standard error
Control (Hoagland's solution)	no	1.523	1.68713	0.184114
Control (Hoagland's solution)	no	2.09018
Control (Hoagland's solution)	no	1.16491
Control (Hoagland's solution)	no	1.97044
PEG (Hoagland's solution)	yes	57.6205	35.8817	7.4064
PEG (Hoagland's solution)	yes	41.4493
PEG (Hoagland's solution)	yes	23.0284
PEG (Hoagland's solution)	yes	21.4286
NO3-deficient	no	20.7358	19.322	2.57622
NO3-deficient	no	17.734
NO3-deficient	no	12.2798
NO3-deficient	no	26.5385
NO3-deficient	yes	45.6584	48.4214	1.40814
NO3-deficient	yes	53.1011
NO3-deficient	yes	47.8846
NO3-deficient	yes	47.0415
with NH4+	no	3.35988	5.51164	2.66708
with NH4+	no	14.6985
with NH4+	no	1.85567
with NH4+	no	2.13252
with NH4+	yes	49.9485	49.0889	0.522712
with NH4+	yes	47.3116
with NH4+	yes	49.3848
with NH4+	yes	49.7106
half NO3- and half NH4+	no	26.2664	20.2057	5.85079
half NO3- and half NH4+	no	26.1244
half NO3- and half NH4+	no	28.4321
half NO3- and half NH4+	no	0
half NO3- and half NH4+	yes	1.69683	3.38694	2.22261
half NO3- and half NH4+	yes	10.8818
half NO3- and half NH4+	yes	-0.773036
half NO3- and half NH4+	yes	1.74216
Mg deficient	no	-0.624756	1.57491	0.635192
Mg deficient	no	2.35363
Mg deficient	no	2.30769
Mg deficient	no	2.26308
Mg deficient	yes	17.3239	28.5048	4.27698
Mg deficient	yes	24.4309
Mg deficient	yes	40.2985
Mg deficient	yes	31.9661
P deficient	no	15.8867	14.0671	4.65092
P deficient	no	14.2789
P deficient	no	0
P deficient	no	26.1028
P deficient	yes	30.5214	33.202	6.58693
P deficient	yes	36.1939
P deficient	yes	51.4585
P deficient	yes	14.6341
Ca deficient	no	30.7692	10.6678	6.29084
Ca deficient	no	11.9018
Ca deficient	no	0
Ca deficient	no	0
Ca deficient	yes	-15.5276	-2.42968	3.90347
Ca deficient	yes	-1.14213
Ca deficient	yes	2.82885
Ca deficient	yes	4.12219
K deficient	no	10.105	-4.13973	4.73291
K deficient	no	-14.051
K deficient	no	-11.1989
K deficient	no	-1.41403
K deficient	yes	48.4615	46.7726	1.69258
K deficient	yes	46.0931
K deficient	yes	50.8512
K deficient	yes	41.6846
S deficient	no	-3.53045	-3.77893	2.47389
S deficient	no	-2.82885
S deficient	no	-11.3151
S deficient	no	2.55864
S deficient	yes	44.8651	37.2008	3.3145
S deficient	yes	42.5346
S deficient	yes	32.1352
S deficient	yes	29.2683
Salt stress	no	28.2353	18.735	2.81585
Salt stress	no	16.9231
Salt stress	no	16.2636
Salt stress	no	13.5179
Salt stress	yes	62.4215	28.3733	11.0517
Salt stress	yes	16.0903
Salt stress	yes	3.2214
Salt stress	yes	31.7599

### Sheet: Table 5
Table S5. Relative expression calculated using qPCR data for key genes involved in the core reactions and regulation of C4-CAM in P. oleracea samples under different nutritional treatments with and without PEG*
Treatment	PEG	PPC-1E1a'	Average	Standard error	NFYC4	Average	Standard error	ALMT-12E.2	Average	Standard error	ALMT-12E.1	Average	Standard error	PPDK-1C1b.1	Average	Standard error	ASPAT-1E1	Average	Standard error	NADME-2E.1	Average		PPCK-1E	Average	Standard error	NADMDH-3C1a	Average	Standard error	βCA-2E3	Average	Standard error	PPC-1E1c	Average	Standard error	HB7	Average	Standard error	NFYC7	Average	Standard error	TT8	Average	Standard error	NCED3	Average	Standard error	ABF2	Average	Standard error
		analysed in morning samples			analysed in morning samples			analysed in morning samples			analysed in morning samples			analysed in morning samples			analysed in morning samples			analysed in morning samples			analysed in morning samples			analysed in morning samples			analysed in morning samples			analysed in afternoon samples			analysed in afternoon samples			analysed in afternoon samples			analysed in afternoon samples			analysed in afternoon samples			analysed in afternoon samples
Control (Hoagland's solution)	no	1.14388	1	0.0505667	1.30452	1	0.159137	1.14068	1	0.220832	0.5488	1	0.229811	1.4207	1	0.230467	0.925607	1	0.0664349	1.06846	1	0.127683	1.76811	1	0.261547	1.31528	1	0.111382	1.25861	1	0.124162	0.87218	1	0.0464413	0.990311	1	0.269521	1.5294	1	0.212243	0.215763	1	0.290263	0.318927	1	0.311019	0.785482	1	0.183129
Control (Hoagland's solution)	no	0.96475						0.451364			0.662725			0.34253			0.913224			0.631504			0.604396			0.821996			0.661742			1.09175			0.265051			0.691522			0.929321			1.80362			0.833748
Control (Hoagland's solution)	no	0.983355			0.927909			0.902985			1.34146			1.11156			0.964586			1.22125			0.763724			0.866705			1.02364			1.00262			1.20768			0.624262			1.31439			1.0864			1.54835
Control (Hoagland's solution)	no	0.908012			0.767575			1.50497			1.44702			1.12521			1.19658			1.07879			0.863769			0.996018			1.05601			1.03346			1.53696			1.15482			1.54053			0.791049			0.832416
PEG (Hoagland's solution)	yes	0.0383906	0.0648745	0.0133365	0.240924	0.343752	0.137811	0.20429	0.44654	0.266837	2.26272	2.29088	0.704634	1.46011	1.2909	0.0846942	0.0521383	0.0545421	0.00491525	0.218917	0.149686	0.0473066	1.1634	0.733326	0.227044	0.178823	0.18333	0.0391009	0.10996	0.102354	0.0204705	55.0026	33.0143	7.81248	3122.83	1810.27	656.32	78.2428	70.1995	13.6351	1.66119	3.82824	1.64011	11.6566	7.31469	2.35132	4.67557	2.19422	0.839309
PEG (Hoagland's solution)	yes	0.0753716			0.194734			0.0312879									0.0474891			0.0592221			0.478461			0.253195			0.0637128			33.3345						88.7439			3.54956						0.964573
PEG (Hoagland's solution)	yes	0.0808615			0.183835			0.324099			3.52519			1.21303			0.0639991			0.170919			0.225412			0.117971			0.13339			21.8399			1141.01						8.55217			3.57945			1.54877
PEG (Hoagland's solution)	yes				0.755514			1.22648			1.08475			1.19955									1.06603									21.8804			1166.98			43.6119			1.55004			6.70803			1.58796
NO3-deficient	no	0.805749	0.949512	0.047982	0.568597	0.552819	0.0297564	0.785935	1.06257	0.150792	0.708244	1.16014	0.172342	2.03262	1.73524	0.135015	0.713493	0.774335	0.0700571	0.729714	0.57075	0.0655926	1.74403	1.21798	0.188922	0.727772	0.555537	0.0932385	0.748494	0.897974	0.0715559	3.72409	3.37431	0.419446	127.145	71.3198	20.2868	13.2364	9.4814	1.4443	2.0809	1.69232	0.168079	0.307193	1.779	0.706796	1.09991	2.09728	0.46315
NO3-deficient	no	1.00346			0.48006			1.09913			1.52208			1.54456			0.608332			0.411975			0.963865			0.343751			0.897833			2.11846			75.2569			10.268			1.73533			3.59335			3.2438
NO3-deficient	no	0.997223			0.622897			1.47086			1.1125			1.47182			0.918645			0.546682			0.923866			0.454854			1.09091			3.80239			44.6744			7.20588			1.69219			1.11886			2.37888
NO3-deficient	no	0.991611			0.53972			0.894357			1.29775			1.89198			0.856868			0.594627			1.24015			0.69577			0.854665			3.85228			38.203			7.21532			1.26086			2.0966			1.66652
NO3-deficient	yes	0.156961	0.162762	0.014415	0.323549	0.275517	0.034526	0.142341	0.142643	0.0193883	5.80724	16.5116	6.15577	1.18639	1.14	0.286825	0.0834197	0.0835727	0.00772445	0.191996	0.149519	0.0357941	1.20425	0.624469	0.215871	0.154044	0.164573	0.0215585	0.117078	0.11336	0.0141338	35.7039	48.9415	5.55042	1943.51	2420.77	184.246		73.1502	6.66875	1.91829	2.21984	0.477601	8.45742	11.4907	2.16224	3.2201	3.97718	0.66821
NO3-deficient	yes	0.20503			0.343892			0.170494			8.47309			1.80722			0.102678			0.218553			0.669427			0.157992			0.137982			44.64			2350.08			78.0693			3.61881			17.8763			5.78004
NO3-deficient	yes	0.142496			0.200775			0.0879066			32.9496			0.405531			0.0648396			0.0577952			0.198339			0.224493			0.0729646			61.0383			2805.36			81.4271			1.87975			9.31113			4.15704
NO3-deficient	yes	0.146559			0.233852			0.169828			18.8163			1.16085			0.0833536			0.129734			0.425857			0.121764			0.125416			54.3836			2584.12			59.9544			1.46252			10.3179			2.75153
with NH4+	no	0.895692	0.812919	0.0626554	1.29797	0.796	0.171969	0.541292	0.539025	0.0673992	1.31794	1.22472	0.104124	0.779818	0.834179	0.130126	0.740483	0.720195	0.0426143	1.06838	0.882452	0.089991	0.831643	0.530181	0.107428	0.876592	1.00273	0.0626875	0.966238	0.778943	0.0820031	0.673974	1.29315	0.312553	2.66734	8.89235	4.61338	2.11799	2.56903	1.10454	2.15792	2.69229	0.340482	0.950406	1.07999	0.301957	1.45659	1.01953	0.262598
with NH4+	no	0.914077			0.740907			0.720469			1.13978			1.20994			0.819706			0.942814			0.528445			0.918048			0.795169			2.15358			22.6065			5.80675			3.6801			0.278289			0.262844
with NH4+	no	0.639994			0.575599			0.495697			1.4595			0.734295			0.613918			0.639643			0.416997			1.13858			0.566185			1.07392			4.63504			1.36405			2.58182			1.52348			1.09925
with NH4+	no	0.801914			0.569522			0.398642			0.981669			0.612667			0.706674			0.878975			0.34364			1.0777			0.788179			1.27112			5.66046			0.987316			2.34932			1.56778			1.25942
with NH4+	yes	0.0441346	0.104484	0.0482428	0.481669	0.34369	0.0585046	0.0747641	0.0674859	0.0218904	1.38846	4.52254	1.27613	1.24282	0.971324	0.16728	0.0388708	0.0412629	0.0079195	0.167001	0.116462	0.0319527	0.755256	0.329599	0.145721	0.135744	0.141087	0.0336628	0.0496466	0.085939	0.0215705	36.8503	34.3662	6.61363	2394.84	2655.71	327.115	76.9578	78.3565	11.4814	1.82002	1.45203	0.184405	15.2031	17.9403	1.99051	4.42149	4.62666	0.691531
with NH4+	yes	0.248381			0.227565			0.00819873			7.57339						0.0201575			0.0296879			0.0944012			0.232411			0.147065			42.5086			3111.39			107.683			1.581			13.8592			6.18464
with NH4+	yes	0.0559979			0.268298			0.0731207			5.01613			1.00489			0.0494481			0.162068			0.225022			0.125786			0.0629966			43.1232			3261.65			77.236			1.46098			21.0721			5.0352
with NH4+	yes	0.0694238			0.397228			0.11386			4.11218			0.666267			0.0565751			0.10709			0.243717			0.0704082			0.0840479			14.9826			1854.97			51.5493			0.946131			21.6267			2.86533
half NO3- and half NH4+	no	0.500311	0.704576	0.112584	0.608671	0.72434	0.14337	0.29458	0.309314	0.12391	0.921058	1.22942	0.523727	0.524046	0.698535	0.393651	0.433785	0.443802	0.0958071	0.376706	0.238944	0.0749971	0.521189	0.37594	0.128776	1.19106	0.93325	0.108948	0.422852	0.471669	0.110182	0.885923	1.01048	0.217509	6.70071	12.5151	4.94356	4.28915	4.38	0.273097	1.67369	2.31438	0.290034	1.72215	3.27312	1.31282	2.07627	1.64713	0.207488
half NO3- and half NH4+	no	0.934446			0.904246			0.144489			0.787897			0.193108			0.275355			0.118683			0.142785			0.784253			0.329441			1.64367			26.739			5.17445			2.89941			0.377357			1.11356
half NO3- and half NH4+	no	0.860903			1.00754			0.664367			2.77062			1.85779			0.714347						0.664512			1.03352			0.796125			0.860875			11.61			3.9648			2.69938			5.4501			1.84479
half NO3- and half NH4+	no	0.522645			0.376905			0.13382			0.43812			0.219196			0.351722			0.221443			0.175271			0.724165			0.338258			0.651448			5.01057			4.09158			1.98503			5.54288			1.55392
half NO3- and half NH4+	yes	0.033389	0.0563975	0.0145809	0.171919	0.238226	0.039566	0.0697085	0.0859468	0.0146454	1.9589	5.12722	1.55288	1.73999	1.22704	0.236624	0.0338764	0.046092	0.00851299	0.134062	0.127461	0.02183	1.14868	0.591814	0.201025	0.129074	0.0973507	0.0233482	0.0291573	0.0515427	0.0159996	6.89337	21.9699	7.87167		2402.74	178.727	93.3323	73.6466	8.34571	2.15437	1.84346	0.399584	7.06551	10.8441	2.99254	2.73936	3.5065	0.733334
half NO3- and half NH4+	yes	0.0866078			0.345165			0.12891			3.10077			1.46592			0.0654399			0.179413			0.623373			0.145435			0.0920528			37.1915			2557.02			66.6425			2.58498			14.7879			5.25737
half NO3- and half NH4+	yes	0.0760695			0.250526			0.0799052			6.91848			1.03693			0.0551878			0.1233			0.316602			0.0618395			0.0620433			9.96955			2604.85			54.6802			1.91543			4.53183			1.93866
half NO3- and half NH4+	yes	0.0295237			0.185295			0.0652634			8.53074			0.665289			0.0298638			0.073067			0.278605			0.0530547			0.0229174			33.8253			2046.36			79.9315			0.719049			16.9912			4.09061
Mg deficient	no	0.502696	0.60474	0.101506	0.524888	0.506887	0.047012	0.601832	0.694337	0.10885	0.835071	0.752233	0.0795287	2.06992	1.37489	0.396084	0.552981	0.469375	0.122229	0.520081	0.40277	0.124039	1.20452	0.675585	0.230664	0.685035	0.522789	0.0811241	0.442554	0.448414	0.103763	2.18832	1.83648	0.306383	18.1904	67.3087	51.306	2.73366	3.78184	0.942913	1.55084	1.73154	0.239659	2.14111	3.60675	0.669218	2.35192	1.71142	0.214253
Mg deficient	no	0.59406			0.577807			0.934024			0.828405			1.83092			0.700306			0.56831			0.771088			0.442497			0.694544			2.09503			18.9933			2.34715			1.25069			5.15497			1.45973
Mg deficient	no	0.430059			0.417965			0.801497			0.593222			1.31371			0.49851			0.488788			0.641421			0.440836			0.469211			1.22608			10.9207			3.53505			2.38367			4.20801			1.54592
Mg deficient	no	0.892144						0.439995						0.285018			0.125703			0.0339029			0.0853177						0.187348						221.13			6.51151			1.74094			2.92289			1.4881
Mg deficient	yes	0.172697	0.156495	0.031505	0.710283	0.566206	0.115405	0.227496	0.21377	0.0354001	1.80659	3.02822	0.61188	1.55062	1.1697	0.378514	0.104106	0.119869	0.0518358	0.132404	0.13035	0.0550567	0.991037	0.44989	0.205167	0.229787	0.218138	0.0648119	0.173175	0.135845	0.0515906	25.5016	22.5262	3.53248	2648.62	1893.85	458.406	91.6373	70.1421	11.8831	1.68585	2.13685	0.36796	25.9116	20.797	3.70243	5.51674	3.83421	0.947238
Mg deficient	yes	0.238784			0.535454			0.262248			3.57647			1.97742			0.265597			0.276016			0.505412			0.169399			0.25938			28.7297			2715.96			88.6298			1.76016			22.8771			5.43176
Mg deficient	yes	0.11088			0.76615			0.109988						0.247254			0.02088			0.010438			0.0266739			0.390318			0.0211625			23.4268			977.362			43.3924			1.86625			13.6024			2.14631
Mg deficient	yes	0.103618			0.252937			0.255348			3.70159			0.903512			0.0888942			0.102541			0.276436			0.0830461			0.0896631			12.4468			1233.45			56.9087			3.23513						2.24203
P deficient	no	0.610203	0.703846	0.0586468	0.541586	0.612002	0.0685674	0.406209	0.573299	0.111343	1.05534	0.86779	0.0650606	2.20993	1.37747	0.356914	0.510617	0.623988	0.0965521	0.429261	0.434515	0.065231	2.6144	1.55829	0.462151	0.744409	0.622176	0.0627064	0.699272	0.623352	0.10373	2.88396	3.36995	0.46561	43.6089	24.324	7.33236	6.402	4.35626	0.874143	1.67889	1.74505	0.181271	4.68852	2.96827	0.64017	2.86932	3.23762	1.21006
P deficient	no	0.689499			0.49788			0.754253			0.777287			1.3903			0.566902			0.491031			1.56565			0.536756			0.731264			2.64854			18.0144			4.21205			2.27598			2.27761			2.47453
P deficient	no	0.811836			0.600809			0.776138			0.856124			1.44381			0.910746			0.561404			1.69067			0.585364			0.749166			4.72063			26.4755			2.14936			1.50902			3.14322			0.956128
P deficient	no				0.807732			0.356597			0.782403			0.465826			0.507688			0.256362			0.362441						0.313705			3.22666			9.19734			4.66162			1.51628			1.76373			6.65052
P deficient	yes	0.211616	0.244052	0.0396712	0.888528	0.3833	0.188788	0.165818	0.123769	0.0362737	1.9515	2.42211	0.570941	1.06299	0.680199	0.291489	0.210193	0.179185	0.0418004	0.220705	0.143069	0.055877	1.05308	0.605713	0.194872	0.310316	0.278644	0.025028	0.209674	0.205448	0.0586511	38.8016	23.5334	6.45457	2778.19	1857.44	543.586	86.2742	71.2345	17.7985	1.0301	2.39688	0.887377	16.3658	17.4771	6.15735	5.16553	3.56752	1.02534
P deficient	yes	0.306651			0.137183			0.0388948						0.144774			0.0942403			0.0422005			0.296412			0.328273			0.13132			29.2496			1897.69			91.6561			2.09982			28.6541			5.30062
P deficient	yes	0.311008			0.451596			0.199498			1.75641			1.29258			0.281439			0.257144			0.81087			0.218684			0.369479			15.6849												7.41142			2.77103
P deficient	yes	0.146934			0.0558913			0.0908648			3.55842			0.220448			0.13087			0.0522283			0.262485			0.257304			0.111318			10.3977			896.441			35.7733			4.0607						1.03291
Ca deficient	no	0.18328	0.352668	0.0656299	0.0966231	0.597051	0.170733	0.0360766	0.296067	0.132421	0.426977	0.352681	0.0405147	0.096782	0.773935	0.397165	0.132952	0.378705	0.168152	0.0492981	0.303229	0.158797	0.245103	0.441475	0.16802	0.307921	0.488628	0.10082	0.0771278	0.244902	0.105089	1.95924	1.11717	0.286569	162.008	51.8006	36.8967	6.57609	4.04854	1.09039	0.650325	0.505969	0.0804678	3.26131	4.80562	2.62239	1.95258	1.73713	0.205686
Ca deficient	no	0.433266			0.661068			0.565443			0.34354			1.70753			0.482284			0.432477			0.739664			0.369846			0.404624			0.900859			7.51881			1.83295			0.593946			1.11779			1.37329
Ca deficient	no	0.317825			0.810563			0.103997						0.130999			0.0905786			0.0387377			0.069546			0.761591			0.0503945			0.6743			24.1677			5.10117			0.284606			12.5623			2.21
Ca deficient	no	0.476301			0.81995			0.478751			0.287526			1.16042			0.809006			0.692404			0.711587			0.515153			0.447462			0.934294			13.5082			2.68396			0.494999			2.28113			1.41266
Ca deficient	yes	0.0530989	0.0590395	0.00459477	0.30832	0.296114	0.034819	0.0690699	0.114345	0.0401297	2.35862	6.23976	1.48806	2.47767	2.33412	0.0853571	0.0452918	0.049449	0.00143614	0.1657	0.105764	0.0218571	1.4107	0.710784	0.246596	0.14783	0.112584	0.0126876	0.051082	0.0454844	0.00351997		37.0717	6.76837		2466.74	631.935	5.28213	52.2022	18.0357	2.83061	2.60949	0.397237	2.83858	8.98132	2.84744	1.88866	2.89356	0.746771
Ca deficient	yes	0.0630178			0.206375			0.0806854			9.55103			2.34236			0.0507818			0.0945202			0.702542			0.0873036			0.0481314			50.601			3657.51			90.4216			1.79828			9.62291			4.33946
Ca deficient	yes	0.0700281			0.294012			0.234517			6.08786			2.18233			0.0517839			0.101772			0.348224			0.107025			0.0351833			30.6945			2238.17			66.6365			3.61604			16.4233			3.99485
Ca deficient	yes	0.0500132			0.37575			0.0731063			6.96155						0.0499383			0.0610641			0.381672			0.108177			0.047541			29.9195			1504.52			46.4687			2.19301			7.04048			1.35126
K deficient	no	0.66379	0.727946	0.0434074	0.801328	0.700519	0.0708354	0.474798	0.451871	0.0290142	0.682996	0.638768	0.0182624	1.29374	0.953153	0.178319	0.740183	0.648084	0.0863506	0.804944	0.721775	0.13153	1.10122	0.762667	0.121756	0.949595	0.93744	0.073295	0.671433	0.617809	0.0287374	0.878328	1.10628	0.126389	5.89472	16.3224	6.34587	1.77627	3.61693	0.922983	3.51572	3.46636	0.287342	2.17655	4.39968	0.859042	1.75353	2.31284	0.210629
K deficient	no	0.686923			0.619777			0.371402			0.642466			0.718693			0.437132			0.591883			0.682836			0.757741			0.657141			0.912811			34.4711			4.99416			2.93785			4.65554			2.76747
K deficient	no	0.705434			0.837674			0.507526			0.635831			1.22022			0.828818			1.0474			0.741549			0.926365			0.595487			1.39915			15.2296			2.29451			4.25102			4.40541			2.42594
K deficient	no	0.855636			0.543297			0.453756			0.593781			0.579957			0.586202			0.442876			0.525063			1.11606			0.547174			1.23483			9.69406			5.40276			3.16085			6.36122			2.30441
K deficient	yes	0.0266731	0.0529017	0.011373	0.25405	0.264176	0.0407869	0.0444084	0.0793692	0.0182546	1.43698	2.80877	0.68625	2.44177	1.66036	0.266627	0.0387287	0.0548861	0.00887139	0.1399	0.131406	0.0173627	0.553737	0.355025	0.067324	0.121085	0.111564	0.00680637	0.0179441	0.0411963	0.0107892	50.0051	41.9365	6.06151	4047.31	3167.3	461.131	90.625	79.512	4.8116	2.82043	3.11365	0.460387	22.1363	20.9241	1.61327	6.36084	5.76166	0.849587
K deficient	yes	0.06212			0.32311			0.0980377			3.45649			1.56065			0.0549613			0.159776			0.321154			0.0944807			0.0474025			53.7171			3766.69			80.9989			3.96693			24.9304			7.42577
K deficient	yes	0.079219			0.326938			0.121392			3.53284			1.31051			0.079571			0.145077			0.281837			0.123855			0.0680552			36.4856			2829.91			67.1818			3.72034			18.0966			5.84903
K deficient	yes	0.0435947			0.152606			0.0536385						1.32849			0.0462833			0.080872			0.263372			0.106835			0.0313834			27.5384			2025.29			79.2423			1.94688			18.5332			3.41099
S deficient	no	0.554326	0.497302	0.025082	0.560439	0.617968	0.0402563	2.60331	1.97198	0.213807		2.85483	0.614528	1.88644	1.93318	0.243329	0.354933	0.456517	0.0532002	0.22209	0.281788	0.0257586	1.00963	0.962394	0.0854534	0.368034	0.447869	0.079316	0.768944	0.620798	0.0731544	1.17288	2.16842	0.552767	17.1522	154.408	86.6048	2.79151	8.45408	3.4469	1.45463	1.27894	0.270289	3.96619	4.34038	1.74654	2.60262	2.72237	0.321042
S deficient	no	0.439481			0.568845			1.77549			2.41935			2.24626			0.390295			0.255448			1.06847			0.626909			0.496273			3.71913			199.294			10.3822			1.63383			2.39128			2.77123
S deficient	no	0.519541			0.607902			1.66283			4.06791			2.33613			0.591306			0.323538			1.06236			0.525039			0.724067			2.13239			380.71			17.3859						9.37286			3.53805
S deficient	no	0.47586			0.734685			1.8463			2.07723			1.2639			0.489536			0.326076			0.709113			0.271494			0.493909			1.64927			20.4749			3.25666			0.74835			1.63118			1.97756
S deficient	yes	0.053924	0.0731078	0.00894535	0.282272	0.276884	0.0454082	0.116134	0.0991811	0.0254216	3.88127	10.1264	3.36496	1.63472	1.27274	0.382896	0.062753	0.0525115	0.0120462	0.149772	0.0971782	0.0316288	0.419639	0.23469	0.083094	0.167272	0.145192	0.0122575	0.0470311	0.0481652	0.00907593	59.545	47.2221	4.69008	4936.46	3384.21	571.981	126.271	103.894	16.6877	1.92378	1.82751	0.238749		22.3539	3.39146	3.54225	4.66305	0.574211
S deficient	yes	0.0693517			0.292907			0.135545			9.13215			2.01778			0.0643235			0.128593			0.267601			0.115712			0.060495			37.3457			3526.5			136.555			2.45934			20.7081			5.36435
S deficient	yes	0.0720281			0.156116			0.121124			7.84358			1.19906			0.0665222			0.103768			0.234925			0.134417			0.0622203			48.4041			2710.75			87.7733			1.39107			28.8754			5.90251
S deficient	yes	0.0971274			0.376243			0.0239224			19.6487			0.239408			0.0164472			0.0065797			0.0165934			0.163366			0.0229142			43.5935			2363.11			64.9786			1.53585			17.4781			3.84308
Salt stress	no	1.33549	1.28998	0.0474908	1.41098	0.729238	0.300471	1.04738	0.651864	0.175407	2.19351	4.34177	1.77972	2.22503	1.29597	0.501669	0.854861	0.679499	0.0962387	1.14708	0.853578	0.195135	1.68105	1.45728	0.176987	0.817295	0.78517	0.0802853	1.03996	0.935847	0.125082	10.8566	7.59074	1.18946	841.643	444.856	142.28	15.2216	8.35846	2.50504	1.47219	1.31452	0.184633	8.03872	4.11407	1.59155	4.74839	3.0092	0.691681
Salt stress	no	1.19503			1.05765			0.827789			7.87374			2.05147			0.660535			0.929597			1.58293			0.661201			1.08078			5.60653			326.09			8.6179			1.65798			5.29746			3.48651
Salt stress	no				0.207534			0.462448			2.95807			0.742912			0.523102			0.484059			1.10787			0.662673			0.686796			6.06858			433.769			5.97323			0.798737			1.03705			1.77439
Salt stress	no	1.33943			0.240782			0.269835						0.164482												0.999513						7.83128			177.921			3.62107			1.32915			2.08303			2.0275
Salt stress	yes	0.179059	0.159291	0.0104534	0.18787	0.182085	0.0091038	0.129884	0.231969	0.0773216	17.7571	30.0813	5.13418	1.40619	1.11561	0.117952	0.0671171	0.0997712	0.0247208	0.276139	0.24527	0.015649	1.19998	0.542562	0.221782	0.235652	0.300716	0.0999554	0.137506	0.161345	0.0262302	68.653	76.2804	7.22284	3178.79	2110.94	404.626		86.5149	7.52247	1.07094	2.01108	0.456286	22.1305	15.4231	2.85678	8.78032	6.18708	1.05439
Salt stress	yes	0.155299			0.162838			0.19409			35.7935			1.01437			0.0706049			0.223623			0.411909			0.172381			0.158192			60.7366			1831.47			79.0376			1.38829			11.6576			5.1126
Salt stress	yes	0.143514			0.173005			0.143689			25.9729			1.18576			0.0888151			0.213505			0.312667			0.196807			0.114369			82.4907			2183.38			101.56			2.84381			18.1016			6.89538
Salt stress	yes				0.204628			0.46021			40.8016			0.856106			0.172548			0.267814			0.245693			0.598025			0.235313			93.2415			1250.12			78.9474			2.74127			9.80256			3.96001
*Each biological replicate was measured with technical replicates that were averaged proving the presented results
